# Novel pink-spot disease in North American kelp nurseries

**DOI:** 10.1101/2025.01.17.633665

**Authors:** Siobhan Schenk, Andrea Sarah Jackman, Jennifer Clark, Laura Wegener Parfrey

## Abstract

Macroalgal cultivation is a growing industry in North America, but is well established in Asia and Africa, where macroalgal disease cause crop losses, placing a significant economic burden on farmers. As kelp cultivation intensifies in North America, kelp disease prevalence is expected to increase in tandem. With input from the kelp-growing community through an online survey, we describe the prevalence of a novel kelp disease, pink-spot disease, which has been observed in Canada and the United States on *Saccharina latissima, Alaria marginata, Nereocystis luetkeana*, and *Macrocystis tenuifolia*. Eight of the fourteen (57%) surveyed kelp growers report bright pink spots (pink-spot disease) on their kelp spools in the land-based nursery stage. Along with the grower survey, we conducted 16S rRNA amplicon sequencing in 2021 and 2022 to investigate the causative agent of pink-spot disease and associated bacterial community changes on infected *Saccharina latissima* (sugar kelp) spools. Our data in both years show that a member of the genus *Algicola* is enriched on visibly diseased spool regions compared to asymptomatic spool regions and may be the causative agent of pink-spot disease. As macroalgal cultivation continues to intensify, monitoring diseases is important to mitigate potential negative impacts.
