## Supplementary material for "Novel pink-spot disease in North American kelp nurseries": Table S2

baseMean	log2FoldChange	lfcSE	stat	pvalue	padj	domain	phylum	class	order	family	genus	species	asv_id	asv_sequence
3396.046191	-8.199277457	0.797667761	-10.27906336	8.76E-25	2.41E-22	Bacteria	Proteobacteria	Gammaproteobacteria	Alteromonadales	Pseudoalteromonadaceae	Algicola	Algicola	ASV80	TACGGAGGGTGCAAGCGTTAATCGGAATTACTGGGCGTAAAGCGCACGCAGGCGGTTTGTTAAGCGAGATGTGAAATCCCCGGGCTCAACCTGGGAATTGCATTTCGAACTGACAAACTAGAGTACGAGAGAGGGGGGTAGAATTCCAGGTGTAGCGGTGAAATGCGTAGATATC
34.72838588	5.96906299	0.933165758	6.396573107	1.59E-10	2.12E-08	Bacteria	Proteobacteria	Gammaproteobacteria	Gammaproteobacteria	Gammaproteobacteria	Gammaproteobacteria	Gammaproteobacteria	ASV718	TACAGAGGGTGCAAGCGTTAATCGGAATTACTGGGCGTAAAGGGCTCGTAGGTGGATATTTAAGTTAGATGTGAAAGACCAGGGCTCAACCTTGGAACTGCATTTAATACTGGGTATCTAGAGTATGGTAGAGGGAAGAGGAATTTCCGGTGTAGCGGTGAAATGCGTAGATATC
26.62558458	5.577845859	0.879971528	6.33866629	2.32E-10	2.12E-08	Bacteria	Bacteroidota	Kapabacteria	Kapabacteriales	Kapabacteriales	Kapabacteriales	Kapabacteriales	ASV1903	TACGTAGGGTCCAAGCGTTGTCCGGAATCACTGGGTGTAAAGGGTCCGCAGGCGGGTCTGTACGTCGAAGGTTAAAGACCACGGCTCAACCGTGGGAGTGCCCTCGATACGGCAGATCTTGAGTGTGAGAGAGGTAGGTAGAATTCCTGGTGTAGCAGTGAAATGCGTAGATATC
37.84143335	5.360489951	0.892125743	6.008670856	1.87E-09	1.29E-07	Bacteria	Proteobacteria	Gammaproteobacteria	Gammaproteobacteria	Gammaproteobacteria	Gammaproteobacteria	Gammaproteobacteria	ASV1100	TACGGAGGGTCCGAGCGTTAATCGGAATTACTGGGCGTAAAGCGCGCGTAGGCGGCTTGTTAAGTCAGATGTGAAAGCCCCGAGCTTAACTTGGGAACGGCATTTGAAACTGGCAAGCTAGAGTATAGTAGAGGCAAGTGGAATTTCCTGTGTAGCGGTGAAATGCGTAGATATA
23.55939073	-5.362591775	0.902176285	-5.944062001	2.78E-09	1.53E-07	Bacteria	Actinobacteriota	Actinobacteria	Micrococcales	Microbacteriaceae	Microbacteriaceae	Microbacteriaceae	ASV201	TACGTAGGGTGCAAGCGTTATCCGGAATTATTGGGCGTAAAGAGCTCGTAGGCGGTTTGTCGCGTCTGCTGTGAAATCTGGGGGCTCAACCCCCAGCCTGCAGTGGGTACGGGCAGACTAGAGTGCGGTAGGGGAGATTGGAATTCCTGGTGTAGCGGTGGAATGCGCAGATATC
15.79384336	4.799202057	0.818139482	5.865994937	4.46E-09	2.05E-07	Bacteria	Bacteroidota	Bacteroidia	Flavobacteriales	Cryomorphaceae	Cryomorphaceae	Cryomorphaceae	ASV3054	TACGGAGGGTCCAAGCGTTATCCGGAATTATTGGGTTTAAAGGGTCCGTAGGCGGGAAATTAAGTCAGTGGTGAAATCCTACAGCTCAACTGTGGAACTGCCATTGATACTGGTTTTCTTGAATGTAGATGAAGTGGGCGGAATGTGTCATGTAGCGGTGAAATGCTTAGAGATG
13.68614457	3.788384336	0.649713152	5.830856776	5.51E-09	2.17E-07	Bacteria	Bacteroidota	Rhodothermia	Balneolales	Balneolaceae	Balneola	Balneola	ASV1399	TACGGAGGGTGCAAGCGTTGTCCGGAATCATTGGGTGTAAAGGGTGCGTAGGCGGGCGCTTAAGTCTGGGGTGAAATCTTGCCGCTTAACGGTAAAATTGCCCTGGATACTGGGCGTCTTGAGTGTAGAAGAGGCAGGTGGAATTCGTAGTGTAGCGGTGAAATGCTTAGATATT
13.1922832	4.526583348	0.790830604	5.723834311	1.04E-08	3.58E-07	Bacteria	Bacteroidota	Bacteroidia	Chitinophagales	Saprospiraceae	Saprospiraceae	Saprospiraceae	ASV1984	TACGGAGGGTGCAAGCGTTATCCGGAATCACTGGGTTTAAAGGGTGCGTAGGCGGCTAAATAAGTCAGAGGTGAAAGCTCATCGCTCAACGATGAAATTGCCTTTGATACTGTTTAGCTTGAATTAAGATGAGGTAAGCGGAATGCGACATGTAGCGGTGAAATGCATAGATATGTCGTAGAACACCGATTGCGAAGGCAGCTTACTGGACTTTGATTGACGCTGAGGCACGAAAGCGTGGGGAGCGAACAGG
45.84717947	4.789782081	0.894706676	5.353466345	8.63E-08	2.64E-06	Bacteria	Bacteroidota	Bacteroidia	Flavobacteriales	Cryomorphaceae	Cryomorphaceae	Cryomorphaceae	ASV929	TACGGAGGATCCAAGCGTTATCCGGATTTATTGGGTTTAAAGGGTCCGTAGGCGGGAAAGTCAGTCAGTGGTGAAATCCTATAGCTTAACTATAGCACTGCCATTGATACTGCTTTTCTTGAATTAAGTTGAAGTGGGCGGAATGTGTCATGTAGCGGTGAAATGCATAGATATG
48.3668968	5.082334936	0.968561393	5.247302825	1.54E-07	4.24E-06	Bacteria	Bacteroidota	Bacteroidia	Flavobacteriales	Cryomorphaceae	Cryomorphaceae	Cryomorphaceae	ASV414	TACGGAGGGTCCAAGCGTTATCCGGATTCATTGGGTTTAAAGGGTTCGTAGGCGGATCAATAAGTCAGTGGTGAAAGCCCGAAGCTCAACTTCGGAACTGCCATTGATACTGTTGATCTTGAATTTGGTTGAAGTGGGCGGAATATGACATGTAGCGGTGAAATGCATAGATATG
7.158379809	3.58328182	0.685206984	5.229488173	1.70E-07	4.25E-06	Bacteria	Bdellovibrionota	Bdellovibrionia	Bdellovibrionales	Bdellovibrionaceae	OM27_clade	OM27_clade	ASV1978	TACGGAGGGCGCAAGCGTTGCTCGGAATCACTGGGCGTAAAGCGAACGCAGGCGGTCTGTTAAGTTGGGTGTGAAATCCCGGGGCTCAACCCCGGAACTGCATTCAAAACTGGCAGCCTTGAGTATGGGAGAGGGAAGCGGAATTCCTGGTGTAGAGGTGAAATTCGTAGATATC
10.14650317	4.125512362	0.809626333	5.095575815	3.48E-07	7.97E-06	Bacteria	Proteobacteria	Alphaproteobacteria	Caulobacterales	Hyphomonadaceae	Maricaulis	Maricaulis	ASV3491	TACGGAGGGGGCTAGCGTTGTTCGGAATTACTGGGCGTAAAGCGCTCGTAGGCGGATTGATAAGTCAGAGGTGAAAGCCCAGGGCTCAACCTTGGAATTGCCTTTGAAACTGTCAGTCTTGAGTTCAGGAGAGGTGAGCGGAATTCCGAGTGTAGAGGTGAAATTCGTAGATATT
33.11483578	-4.133012163	0.840761253	-4.915797618	8.84E-07	1.74E-05	Bacteria	Proteobacteria	Gammaproteobacteria	Oceanospirillales	Saccharospirillaceae	Thalassolituus	oleivorans	ASV109	TACGGAGGGTGCAAGCGTTAATCGGAATTACTGGGCGTAAAGCGCGCGTAGGTTGTTTGTTAAGCGAGATGTGAAAGCCCCGGGCTTAACCTGGGAACTGCATTTCGAACTGGCAAGCTAGAGTACAGTAGAGGGTAGTGGAATTTCCTGTGTAGCGGTGAAATGCGTAGAGATGGGAAGGAACATCAGTGGCGAAGGCGACTGCCTGGACTGATACTGACACTGAGGTGCGAAAGCGTGGGGAGCAAACAGG
7.227077454	3.60168347	0.731083265	4.926502411	8.37E-07	1.74E-05	Bacteria	Bacteroidota	Bacteroidia	Flavobacteriales	Flavobacteriaceae	Kordia	jejudonensis	ASV1517	TACGGAGGATCCAAGCGTTATCCGGAATCATTGGGTTTAAAGGGTCCGCAGGCTGTTGTTTAAGTCAGAGGTGAAAGTTTGCAGCTCAACTGTAAAATTGCCTTTGATACTGGATGACTTGAGTTATAATGAAGTGGTTAGAATATGTAGTGTAGCGGTGAAATGCATAGATATT
13.52090532	-4.535166542	0.927680392	-4.888716611	1.01E-06	1.86E-05	Bacteria	Proteobacteria	Gammaproteobacteria	Alteromonadales	Alteromonadaceae	Glaciecola	Glaciecola	ASV1462	TACGGAGGGTGCAAGCGTTAATCGGAATTACTGGGCGTAAAGCGCACGCAGGTGGAATGTTAAGCTAGATGTGAAAGCCCAGCGCTCAACGTTGGACGGTCATTTAGAACTGGCATTCTAGAGTTTTGGAGAGGGGAGTGGAATTCCAGGTGTAGCGGTGAAATGCGTAGAGATC
71.38562252	4.507672727	0.943756223	4.776310468	1.79E-06	2.98E-05	Bacteria	Bacteroidota	Rhodothermia	Balneolales	Balneolaceae	Balneola	Balneola	ASV307	TACGGAGGGTGCAAGCGTTGTCCGGAATCATTGGGTGTAAAGGGTGCGTAGGCGGGAGCTTAAGTCTGAGGTGAAATCTTGCCGCTTAACGGTAAAATGGCCTTGGATACTGGGTTTCTTGAGTGTAGAAGAGGTAAGTGGAATTCATAGTGTAGCGGTGAAATGCATAGATATT
40.61476344	-4.225259157	0.885791972	-4.770035506	1.84E-06	2.98E-05	Bacteria	Proteobacteria	Gammaproteobacteria	Oceanospirillales	Marinomonadaceae	Marinomonas	blandensis	ASV431	TACAGAGGGTGCAAGCGTTAATCGGAATTACTGGGCGTAAAGCGCGCGTAGGTGGTTTGTTAAGTCGGATGTGAAAGCCCAGGGCTCAACCTTGGAATTGCACCCGATACTGGCAGGCTAGAGTACGATAGAGGAGTGTGGAATTTCCTGTGTAGCGGTGAAATGCGTAGATATA
7.668038513	3.695793581	0.784606051	4.710381184	2.47E-06	3.78E-05	Bacteria	Proteobacteria	Proteobacteria	Proteobacteria	Proteobacteria	Proteobacteria	Proteobacteria	ASV2835	TACGAGGGGTGCTAGCGTTGTTCGGAATTACTGGGCGTAAAGCGTGCGTAGGCGGTTAAGTAAGTCGGTTGTGAAAGCCCTGGGCTCAACCCAGGAACTGCAACCGATACTGCTTGGCTAGAGTTTAGTGGGGGATAGTGGAATTCCTAGTGTAGGGGTGAAATCCGTAGATATT
96.36317557	4.317235383	0.925141318	4.666568555	3.06E-06	4.43E-05	Bacteria	Dependentiae	Babeliae	Babeliales	Babeliales	Babeliales	Babeliales	ASV953	TACGAGGGGTGCAAGCGTTATTCGGATTTATTGGGCGTAAAGGGCGTGTAGGCGGGACTCTAAGTCAGTTGTTAAAGACCATTATTTATTGATGGACCGGCAATTGAAACTGGAGACCTAGAGGACAGAAGAGAGGAGTGGAATTCTCGGAGTAGCGGTAAAATGCGTAGATCTC
6.285951983	3.378314257	0.726522414	4.649979396	3.32E-06	4.56E-05	Bacteria	Bacteroidota	Bacteroidia	Flavobacteriales	Cryomorphaceae	Cryomorphaceae	Cryomorphaceae	ASV2991	TACGGAGGGTGCAAGCGTTATCCGGATTTATTGGGTTTAAAGGGTCCGTAGGCGGGTCTTTAAGTCAGTGGTGAAAGCCTGCAGCTTAACTGTAGAATTGCCATTGATACTGGAGACCTTGAGTACACTTGAAGTAAGCGGAATGTGTCATGTAGCGGTGAAATGCTTAGATATG
15.87981129	3.711436027	0.813459233	4.562534759	5.05E-06	6.62E-05	Bacteria	Bacteroidota	Bacteroidia	Chitinophagales	Saprospiraceae	Saprospiraceae	Saprospiraceae	ASV213	TACGGAGGGTGCAAGCGTTATCCGGAATTACTGGGTTTAAAGGGTGCGTAGGCGGTTTAATAAGTCAGAAGTGAAAAGTCCGAGCTCAACTGGGGCCTTGCTTTTGATACTGTTAGACTTGAATCAGGCTGAGGTTAGCGGAATGTGACATGTAGCGGTGAAATGCATAGATATGTCATAGAACACCAATTGCGAAGGCAGCTAACTAGACCTCGATTGACGCTGAGGCACGAAAGCGTGGGGAGCGAACAGG
28.76446999	3.864153664	0.849159302	4.550563902	5.35E-06	6.69E-05	Bacteria	Proteobacteria	Alphaproteobacteria	Alphaproteobacteria	Alphaproteobacteria	Alphaproteobacteria	Alphaproteobacteria	ASV676	TACGGAGGGTGCAAGCGTTGTTCGGAATTACTGGGCGTAAAGAGCGCGTAGGCGGTTTACCAAGTCAGACGTGAAAGCCCTGGGCTTAACCCAGGAGGTGCGTTTGAAACTGGTAGACTTGAGGACCAGAGAGGTGAGTGGAATTCCTAGTGTAGAGGTGAAATTCGTAGATATT
6.7340174	3.487806424	0.781485139	4.463048942	8.08E-06	9.66E-05	Bacteria	Bacteroidota	Bacteroidia	Flavobacteriales	Cryomorphaceae	Cryomorphaceae	Cryomorphaceae	ASV2152	TACGGAGGGTCCAAGCGTTATCCGGATTCATTGGGTTTAAAGGGTTCGTAGGCGGATCAGTAAGTCAGTGGTGAAATCCCGAAGCTCAACTTCGGAACTGCCATTGAAACTGTTGATCTTGAATTTGGTTGAAGTGGGCGGAATATGACATGTAGCGGTGAAATGCATAGATATG
6.103429613	-3.342835225	0.759782737	-4.399725161	1.08E-05	0.000124195	Bacteria	Proteobacteria	Alphaproteobacteria	Rhodospirillales	Thalassospiraceae	Thalassospira	Thalassospira	ASV3557	TACGAAAGGGGCTAGCGTTGTTCGGATTTACTGGGCGTAAAGGGCACGCAGGCGGTCTTGCCAGTCAGGGGTGAAAGCCCGGGGCTCAACCCCGGAACTGCCTCTGATACTGCAAGACTAGAGACTAGGAGAGGGTGGTGGAATTCCCAGTGTAGAGGTGAAATTCGTAGATATT
60.29723327	-4.257282048	0.979208678	-4.347675978	1.38E-05	0.000145775	Bacteria	Proteobacteria	Gammaproteobacteria	Alteromonadales	Alteromonadaceae	Paraglaciecola	Paraglaciecola	ASV253	TACGGAGGGTCCGAGCGTTAATCGGAATTACTGGGCGTAAAGCGCACGCAGGCGGTTTGTTAAGCTAGATGTGAAAGCCCCGGGCTCAACCTGGGAATAGCATTTAGAACTGGCAGGCTAGAGTCTTGGAGAGGGGAGTGGAATTTCTGGTGTAGCGGTGAAATGCGTAGATATCAGAAGGAACATCAGTGGCGAAGGCGACTCCCTGGCCAAAGACTGACGCTCATGTGCGAAAGTGTGGGTAGCGAACAGG
26.24743754	3.705859366	0.852450793	4.347300041	1.38E-05	0.000145775	Bacteria	Proteobacteria	Alphaproteobacteria	Rhodospirillales	Terasakiellaceae	Terasakiellaceae	Terasakiellaceae	ASV1649	TACGAAGGGTGCTAGCGTTGTTCGGAATTACTGGGCGTAAAGGGCGTGTAGGCGGATATGTAAGTTAGGGGTGAAATCCCGGGGCTCAACCTCGGAACTGCCTTTAATACTGCATATCTAGAATCCATGAGGGGATAGTGGAATATCAAGTGTAGAGGTGAAATTCGTAGATATT
5.663745827	-3.223931584	0.76544418	-4.211844142	2.53E-05	0.000257985	Bacteria	Proteobacteria	Alphaproteobacteria	Rhodospirillales	Terasakiellaceae	Terasakiella	Terasakiella	ASV1212	TACGAAGGGAACTAGCGTTGTTCGGATTTACTGGGCGTAAAGAGCATGTAGGCGGATTGGACAGTTGGATGTGAAATCCCGGAGCTCAACTCCGGAACTGCATTCAATACTTCCAGTCTAGAGTCTGTAAGGGGGTGGTGGAATTCCGAGTGTAGAGGTGAAATTCGTAGATATTCGGAGGAACACCAGTGGCGAAGGCGACCACCTGGTACAGTACTGACGCTGAGATGCGAAAGCGTGGGGAGCAAACAGG
4.714245931	2.905013648	0.691418924	4.201524644	2.65E-05	0.000260389	Bacteria	Bacteroidota	Bacteroidia	Chitinophagales	Saprospiraceae	Saprospiraceae	Saprospiraceae	ASV7190	TACGGAGGGTGCAAGCGTTATCCGGAATCACTGGGTTTAAAGGGTGCGTAGGCGGTTAAATAAGTCAGAGGTGAAAGGTTGTCGCTTAACGATAAAATTGCCTTTGATACTGTTTAACTAGAATTAGGTTGAGGTAGGCGGAATGCGACATGTAGCGGTGAAATGCATAGATATG
47.51885833	3.48915864	0.837608063	4.165622077	3.11E-05	0.000294444	Bacteria	Bacteroidota	Rhodothermia	Balneolales	Balneolaceae	Balneola	Balneola	ASV510	TACGGAGGGTGCAAGCGTTGTCCGGAATCATTGGGTGTAAAGGGTGCGTAGGCGGGAGCTTAAGTCTGGGGTGAAATCTTGCCGCTTAACGGTAAAATGGCCCTGGATACTGGGTTTCTTGAGTGTAGAAGAGGTAAGTGGAATTCATAGTGTAGCGGTGAAATGCATAGATATT
6.295242942	-3.381579698	0.824371994	-4.102007012	4.10E-05	0.00037545	Bacteria	Bacteroidota	Bacteroidia	Flavobacteriales	Flavobacteriaceae	Olleya	Olleya	ASV3142	TACGGAGGATCCAAGCGTTATCCGGAATCATTGGGTTTAAAGGGTCCGTAGGTGGATGATTAAGTCAGAGGTGAAATCCTGCAGCTTAACTGTAGAATTGCCTTTGATACTGGTTGTCTTGAGTTATTATGAAGTAGTTAGAATATGTAGTGTAGCGGTGAAATGCATAGATATT
31.92510515	3.4396038	0.847027575	4.060793178	4.89E-05	0.000433846	Bacteria	Proteobacteria	Alphaproteobacteria	Alphaproteobacteria	Alphaproteobacteria	Alphaproteobacteria	Alphaproteobacteria	ASV1901	TACGGAGGGTGCAAGCGTTGTTCGGAATTACTGGGCGTAAAGAGCGCGTAGGCGGTCTACCAAGTCAGGCGTGAAAGCCCCGGGCTCAACCCGGGAGGTGCGTTTGATACTGGTAAACTGGAGAATCAGAGAGGTGAGTGGAATTCCTAGTGTAGAGGTGAAATTCGTAGATATT
4.527033513	-2.879044222	0.712938482	-4.038278609	5.38E-05	0.000462729	Bacteria	Proteobacteria	Proteobacteria	Proteobacteria	Proteobacteria	Proteobacteria	Proteobacteria	ASV5915	TACGAAGGGTGCAAGCGTTGTTCGGAATAACTGGGCGTAAAGGGCGTGTAGGCTGTTTTATGCGTCAGATGTGAAAGTCCTGGGCTCAACCTGGGGATTGCATTTGATACGATAAGACTAGAGGTTATAAGGGGAGAATGGAATTGCTCATGTAGAAGTGAAATTCGTAGATATG
13.62900386	3.268933214	0.812508123	4.023262195	5.74E-05	0.000478313	Bacteria	Proteobacteria	Gammaproteobacteria	Alteromonadales	Marinobacteraceae	Marinobacter	maritimus	ASV1951	TACGGAGGGTGCAAGCGTTAATCGGAATTACTGGGCGTAAAGCGCGCGTAGGTGGTTGAGTAAGCGAGATGTGAAAGCCCCGGGCTCAACCTGGGAACGGCACTTCGAACTGCTCGGCTAGAGTGTGGTAGAGGGTAGTGGAATTTCCTGTGTAGCGGTGAAATGCGTAGATATA
5.477931717	-3.166012106	0.798037505	-3.967247263	7.27E-05	0.000557728	Bacteria	Proteobacteria	Gammaproteobacteria	Granulosicoccales	Granulosicoccaceae	Granulosicoccus	Granulosicoccus	ASV9	TACGGAGGGTGCAAGCGTTAATCGGAATTACTGGGCGTAAAGCGCGCGTAGGCGGCTTAGTCAGTCAGATGTGAAATCCCCGAGCTCAACTTGGGAACTGCATTTGATACTGCTAGGCTAGAGTATGTTAGAGGAATGCGGAATTCCGGGTGTAGCGGTGAAATGCGTAGATATCCGGAGGAACATCAGTGGCGAAGGCGGCATTCTGGAACAATACTGACGCTGAGGTGCGAAAGCGTGGGGAGCAAACAGGATT
8.217447278	3.037287703	0.765782846	3.966251948	7.30E-05	0.000557728	Bacteria	Firmicutes	Clostridia	Clostridia	Clostridia	Clostridia	Clostridia	ASV1823	TACAGAGGGAGCGAGCGTTGTTCGGATTTATTGGGCGTAAAGGGTGCGTAGGCGGTTTTGTAAGTGGAGTGTTAAATCCCTGGGCTCAACCCAGGAATCGCATTCCAAACTGCGAAACTAAGAGTATGGTAGAGGAAAGTGGAATTCCTAGTGTAGAGGTGGAATTCGTTGATAT
4.48647946	2.821920193	0.709227332	3.97886554	6.92E-05	0.000557728	Bacteria	Proteobacteria	Gammaproteobacteria	Arenicellales	Arenicellaceae	Arenicella	Arenicella	ASV2217	TACGGAGGGTGCAAGCGTTAATCGGAATTACTGGGCGTAAAGCGCGCGTAGGTGGTTGTTTAAGTTAGATGTGAAAGCCCTGGGCTTAACCTAGGAATTGCATTTAAAACTGGGCGACTAGAGTATGGTAGAGGGAAGTGGAATTCCACATGTAGCGGTGAAATGCGTAGAGATG
12.98670651	2.856003522	0.727968085	3.923253756	8.74E-05	0.000649305	Bacteria	Bacteroidota	Bacteroidia	Sphingobacteriales	Sphingobacteriales	Sphingobacteriales	Sphingobacteriales	ASV925	TACGGAGGATCCAAGCGTTGTCCGGATTTATTGGGTTTAAAGGGTGCGTAGGCGGACCATTAAGTCAGAGGTGAAAGTTTGCAGCTTAACTGTAAAATTGCCTTTGAAACTGGTGGTCTTGAGTACAGTTGAGGTGGGCGGAATGTGTCATGTAGCGGTGAAATGCTTAGATATG
4.121978232	2.684495495	0.709336961	3.784513766	0.000154009	0.001114542	Bacteria	Bacteroidota	Bacteroidota	Bacteroidota	Bacteroidota	Bacteroidota	Bacteroidota	ASV5492	TACGTAGGGTCCGAGCGTTGTCCGGAATTACTGGGTGTAAAGGGTCCGCAGGCGGCCTTGTGCGTCTGAAGTTAAAGCCCACGGCTCAACCGTGGAGATGCTTTGGAAACGACAAGGCTTGAGTGTGAGAGAGGTAAGTAGAATTCCTGGTGTAGCAGTGAAATGCGTAGATATC
7.694690128	2.92942949	0.777017604	3.770094109	0.000163186	0.001150671	Bacteria	Proteobacteria	Gammaproteobacteria	Gammaproteobacteria	Gammaproteobacteria	Gammaproteobacteria	Gammaproteobacteria	ASV2350	TACAGAGGGTGCGAGCGTTAATCGGAATTACTGGGCGTAAAGAGCGCGTAGGTTGATATATAAGTCAGATGTGAAAGCCCCGGGCTCAACCTGGGATGGTCATTTGAAACTGTGTATCTGGAGTATAGTAGAGGGTAGAGGAATTCCTGGTGTAGCGGTGAAATGCGTAGATATC
4.381868935	-2.816412687	0.753156835	-3.739477033	0.000184403	0.001267774	Bacteria	Proteobacteria	Gammaproteobacteria	Cellvibrionales	Cellvibrionaceae	Aestuariicella	Aestuariicella	ASV4147	TACGGAGGGTGCAAGCGTTAATCGGAATTACTGGGCGTAAAGCGCGCGTAGGCGGTTACATAAGTTGGAGGTGAAATCCCCGGGCTCAACCTGGGAACTGCTTTCAAAACTGTGTGACTAGAGTGCAGCAGAGGATAGTGGAATTTCTAGTGTAGCGGTGAAATGCGTAGATATT
42.35062196	3.361232153	0.909494664	3.695713989	0.00021927	0.001470711	Bacteria	Proteobacteria	Gammaproteobacteria	OM182_clade	OM182_clade	OM182_clade	OM182_clade	ASV772	TACGGAGGGTACAAACGTTAATCGGAATTACTGGGCGTAAAGCGCGCGTAGGTGGTTTGTTAAGTGGGATGTGAAAGCCCAGGGCTTAACCTTGGAACTGCATTCCAAACTGACAAACTAGAGTACGATAGAGGGGGGTAGAATTCAGAGTGTAGCGGTGAAATGCGTAGATATT
11.73139557	-3.088376043	0.842398373	-3.666170477	0.00024621	0.001574598	Bacteria	Proteobacteria	Gammaproteobacteria	Alteromonadales	Pseudoalteromonadaceae	Pseudoalteromonas	Pseudoalteromonas	ASV5	TACGGAGGGTGCGAGCGTTAATCGGAATTACTGGGCGTAAAGCGTACGCAGGCGGTTTGTTAAGCGAGATGTGAAAGCCCCGGGCTCAACCTGGGAACTGCATTTCGAACTGGCAAACTAGAGTGTGATAGAGGGTGGTAGAATTTCAGGTGTAGCGGTGAAATGCGTAGAGATC
57.16890435	3.43008244	0.935481845	3.666647792	0.000245751	0.001574598	Bacteria	Bacteroidota	Bacteroidia	Flavobacteriales	Flavobacteriaceae	Tamlana	Tamlana	ASV261	TACGGAGGATCCAAGCGTTATCCGGAATCATTGGGTTTAAAGGGTCCGTAGGTGGATAATTAAGTCAGGGGTGAAAGTCTGCAGCTCAACTGTAGAATTGCCCTTGATACTGGTTATCTTGAATTATTGTGAAGTGGTTAGAATATGTAGTGTAGCGGTGAAATGCATAGATATT
5.198832727	-3.075201039	0.840775555	-3.657576652	0.000254611	0.00159132	Bacteria	Proteobacteria	Alphaproteobacteria	Rhodobacterales	Rhodobacteraceae	Sulfitobacter	Sulfitobacter	ASV1564	TACGGAGGGGGTTAGCGTTGTTCGGAATTACTGGGCGTAAAGCGTACGTAGGCGGATCAGAAAGTAGGGGGTGAAATCCCGAGGCTTAACCTCGGAACTGCCTCCTAAACTCCTGGTCTTGAGTTCGAGAGAGGTGAGTGGAATTCCAAGTGTAGAGGTGAAATTCGTAGATATT
3.254452986	2.270568661	0.622273071	3.648830019	0.000263437	0.001609895	Bacteria	Bacteroidota	Bacteroidia	Chitinophagales	Chitinophagales	Chitinophagales	Chitinophagales	ASV3579	TACGGAGGGTCCAAGCGTTATCCGGATTTACTGGGTTTAAAGGGTACGTAGGCGGATTTATAAGTCAGTGGTGAAATCCTCCCGCTCAACGGGAGAACTGCCATTGAAACTGTATATCTTGAGTGTGGTCGAGGTAAGCGGAATGTAGCATGTAGCGGTGAAATGCATAGATATG
6.314843903	2.515634446	0.694672312	3.621325337	0.000293098	0.001752214	Bacteria	Bacteroidota	Bacteroidia	Cytophagales	Cyclobacteriaceae	Fabibacter	Fabibacter	ASV5664	TACGGAGGGTGCAAGCGTTGTCCGGATTTATTGGGTTTAAAGGGTGCGTAGGCGGATCTTTAAGTCAGTGGTGAAAGCCTGCAGCTCAACTGTAGAACTGCCATTGATACTGGAGATCTTGAGTATACTAGAGGTAGGCGGAATTTATGGTGTAGCGGTGAAATGCATAGATACC
3.40373094	2.355340985	0.652047697	3.612221923	0.000303585	0.001776293	Bacteria	Bdellovibrionota	Bdellovibrionia	Bacteriovoracales	Bacteriovoracaceae	Bacteriovoracaceae	Bacteriovoracaceae	ASV2380	TACGGAGGGTGCAAGCGTTGTTCGGATTTACTGGGCGTAAAGCGCGCGCAGGCGGACATTCAAGTCAGATGTGAAATCCCAGGGCTTAACCCTGGAACTGCGTCTGAAACTGATTGTCTAGAGTCTCACAGGGGGTAGGGGAATTTCACGTGTAGGGGTAAAATCCGTAGAGATG
310.6866125	3.859648396	1.083780006	3.561284002	0.000369046	0.002114324	Bacteria	Proteobacteria	Gammaproteobacteria	Oceanospirillales	Saccharospirillaceae	Saccharospirillum	impatiens	ASV226	TACGGAGGGTGCAAGCGTTAATCGGAATTACTGGGCGTAAAGCGCGCGTAGGCGGCAAGTTAAGTTGGGTGTGAAAGCCCCGGGCTCAACCTGGGAACTGCATTCAAAACTGGCTAGCTAGAGTACAGCAGAGGATAGTGGAATTTCCGGTGTAGCGGTGAAATGCGTAGAGATC
4.026081706	2.640675346	0.748874703	3.526191144	0.000421583	0.002366025	Bacteria	Bacteroidota	Bacteroidia	Flavobacteriales	Flavobacteriaceae	Flavobacteriaceae	Flavobacteriaceae	ASV88	TACGGAGGGTCCAAGCGTTATCCGGAATCATTGGGTTTAAAGGGTCCGTAGGCGGACTAATAAGTCAGAGGTGAAATCCCACAGCTCAACTGTGGAACTGCCTTTGATACTGTTAGTCTTGAGTTATTTGGAAGTAGATAGAATGTGTAGTGTAGCGGTGAAATGCATAGATATT
13.09634177	2.869600974	0.819898758	3.499945508	0.000465353	0.002559443	Bacteria	Bacteroidota	Bacteroidia	Flavobacteriales	Flavobacteriaceae	Kordia	Kordia	ASV56	TACGGAGGATCCAAGCGTTATCCGGAATCATTGGGTTTAAAGGGTCCGCAGGCGGTTGTTTAAGTCAGAGGTGAAAGTTTGCAGCTCAACTGTAAAATTGCCTTTGATACTGAATAACTTGAGTTATAATGAAGTGGTTAGAATATGTAGTGTAGCGGTGAAATGCATAGATATTACATAGAATACCGATTGCGAAGGCAGATCACTAATTATATACTGACGCTGAGGGACGAAAGCGTGGGGAGCGAACAGG
10.6023406	2.704959112	0.790705555	3.420943606	0.000624043	0.003364936	Bacteria	Bacteroidota	Bacteroidia	Flavobacteriales	NS9_marine_group	NS9_marine_group	NS9_marine_group	ASV1269	TACGGAGGGTGCAAGCGTTATCCGGATTTATTGGGTTTAAAGGGTCCGTAGGCGGGTCTTTAAGTCAGTGGTGAAAGCCTGCAGCTCAACTGTAGAACTGCCATTGATACTGGAGACCTTGAGTACAGCTGAAGTTGGCGGAATGTGTCATGTAGCGGTGAAATGCATAGATATG
3.202702866	2.250262926	0.663890684	3.389508211	0.000700181	0.003702881	Bacteria	Bacteroidota	Bacteroidia	Flavobacteriales	Cryomorphaceae	Cryomorphaceae	Cryomorphaceae	ASV1066	TACGGAGGGTGCAAGCGTTATCCGGATTTATTGGGTTTAAAGGGTGCGTAGGCGGGGTATTAAGTCAGTGGTGAAATCTTTCGGCTCAACCGAGAAACTGCCATTGATACTGATACTCTTGAATTTGGTTGAAGTAGGCGGAATGAGGCATGTAGCGGTGAAATGCATAGATATGCCTCAGAACACCGATTGCGAAGGCAGCTTACTAAGTCAATATTGACGCTGAGGCACGAAAGCGTGGGTAGCGAACAGG
463.3973814	2.760220056	0.825326462	3.344397864	0.000824614	0.004199422	Bacteria	Proteobacteria	Gammaproteobacteria	Alteromonadales	Alteromonadaceae	Paraglaciecola	Paraglaciecola	ASV14	TACGGAGGGTCCGAGCGTTAATCGGAATTACTGGGCGTAAAGCGCACGCAGGCGGTTTGTTAAGCTAGATGTGAAAGCCCTGGGCTCAACCTGGGAATTGCATTTAGAACTGGCAGGCTAGAGTTTTGGAGAGGGGAGTGGAATTCCAGGTGTAGCGGTGAAATGCGTAGATATCTGGAGGAACATCAGTGGCGAAGGCGACTCCCTGGTCAGTAACTGACGCTCATGTGCGAAAGTGTGGGTAGCGAACAGGATT
3.151963388	2.217569663	0.662133024	3.349130134	0.000810657	0.004199422	Bacteria	Bdellovibrionota	Oligoflexia	053A03-B-DI-P58	053A03-B-DI-P58	053A03-B-DI-P58	053A03-B-DI-P58	ASV4475	TACGGAGAGTGCAAGCGTTGTTCGGAATTACTGGGCGTAAAGAGCATGTAGGCGGCCTAGTCAGTCTGGTGTGAAAGCCCGGGGCTCAACCCCGGAAGTGCATTGGATACTGCTAGGCTTGAGTACTGGAGGGGAAAGCGGAATTCCGAGTGTAGAGGTGAAATTCGTAGAGATT
3.63804674	2.459118538	0.737232014	3.335610081	0.000851124	0.004255622	Bacteria	Bacteroidota	Bacteroidia	Flavobacteriales	Flavobacteriaceae	Polaribacter	Polaribacter	ASV92	TACGGAGGGTCCGAGCGTTATCCGGAATCATTGGGTTTAAAGGGTCCGCAGGCGGTCGATTAAGTCAGAGGTGAAATCCCATAGCTCAACTATGGAACTGCCTTTGATACTGGTTGACTTGAGTCATATGGAAGTAGATAGAATGTGTAGTGTAGCGGTGAAATGCATAGATATTACACAGAATACCGATTGCGAAGGCAGTCTACTACGTATGTACTGACGCTGAGGGACGAAAGCGTGGGGAGCGAACAGG
3.805601906	-2.579177881	0.777569154	-3.316975562	0.000909976	0.004468631	Bacteria	Proteobacteria	Gammaproteobacteria	Oceanospirillales	Saccharospirillaceae	Saccharospirillaceae	Saccharospirillaceae	ASV5426	TACGGAGGGTCCGAGCGTTAATCGGAATTACTGGGCGTAAAGCGTACGTAGGTGGTTTGTTAAGTTGGATGTGAAAGCCCAGGGCTCAACCTTGGAACTGCATTCAAAACTGATGAACTAGAGTATGGTAGAGGTGAGTGGAATTTCCTGTGTAGCGGTGAAATGCGTAGAGATG
5.448421699	2.33490638	0.708993801	3.293267693	0.000990301	0.00477777	Bacteria	Bacteroidota	Bacteroidia	Chitinophagales	Saprospiraceae	Saprospiraceae	Saprospiraceae	ASV4189	TACGGAGGGTGCAAGCGTTATCCGGAATCACTGGGTTTAAAGGGTGCGTAGGCGGCCTAATAAGTCAGAGGTGAAATGCTATCGCTTAACGATAGAATTGCCTTTGATACTGTTAGGCTTGAATCAGAATGAGGTTAGCGGAATGTGACATGTAGCGGTGAAATGCATAGATATG
3.072661901	-2.246318583	0.69141825	-3.248856364	0.0011587	0.005493835	Bacteria	Bacteroidota	Bacteroidia	Flavobacteriales	Flavobacteriaceae	Maribacter	Maribacter	ASV1926	TACGGAGGGTCCGAGCGTTATCCGGAATTATTGGGTTTAAAGGGTCCGTAGGCGGGCGATTAAGTCAGTGGTGAAAGTCTGTAGCTCAACTATAGAATTGCCTTTGATACTGATCGTCTTGAGTTATAGTGAAGTTGCCGGAATATGTAGTGTAGCGGTGAAATGCATAGATATT
3.610634605	-2.491426381	0.768592009	-3.241546037	0.001188832	0.005541168	Bacteria	Proteobacteria	Gammaproteobacteria	Alteromonadales	Colwelliaceae	Colwellia	mytili	ASV64	TACGAGGGGTGCAAGCGTTAATCGGAATTACTGGGCGTAAAGCGTGCGTAGGTGGTTTGTTAAGCAAGATGTGAAAGCCCCGGGCTCAACCTGGGAACTGCATTTTGAACTGGCAAGCTAGAGTATTGTAGAGGGTAGTGGAATTTCCAGTGTAGCGGTGAAATGCGTAGAGATT
3.287559367	-2.347813502	0.725396908	-3.236591548	0.001209664	0.005544294	Bacteria	Bdellovibrionota	Bdellovibrionia	Bacteriovoracales	Bacteriovoracaceae	Bacteriovoracaceae	Bacteriovoracaceae	ASV9700	TACGAAGGGTGCAAGCGTTGTTCGGATTTATTGGGCGTAAAGCGCGCGCAGGCGGACGATTAAGTCAGATGTGAAATCCCGGGGCTCAACCTCGGAACTGCGTCTGAAACTGGTTGTCTAGAATCTCGGAGAGGAAAGGGGAATTTCGCATGTAGGGGTAAAATCCGTAGAGATG
3.050638669	2.300888338	0.713093389	3.226629743	0.001252574	0.005592087	Bacteria	Bacteroidota	Bacteroidia	Chitinophagales	Chitinophagales	Chitinophagales	Chitinophagales	ASV2014	TACGTAGGGTGCAAGCGTTGTCCGGATTTATTGGGTTTAAAGGGTGCGCAGGCGGCCTATTAAGTTCGTGGTGAAATCGTTCGGCTTAACCGAATACCCGCCATGGATACTGGTAGGCTTGAGTATGTCTGAGGGAGCTGGAATGCGTGGTGTAGCGGTGAAATGCATAGATATC
3.038509248	2.144388727	0.66497521	3.224764915	0.001260762	0.005592087	Bacteria	Bacteroidota	Bacteroidia	Flavobacteriales	Cryomorphaceae	Cryomorphaceae	Cryomorphaceae	ASV11406	TACGGAGGGTCCAAGCGTTATCCGGATTCATTGGGTTTAAAGGGTTCGTAGGCGGATAAATAAGTCAGTGGTGAAATCCCGAAGCTCAACTTCGGAACTGCCATTGAAACTGTTTATCTTGAATTTAGTTGAAGTAGGCGGAATATGACATGTAGCGGTGAAATGCATAGATATG
2.879794968	2.039938294	0.636153548	3.206675969	0.001342782	0.005861348	Bacteria	Proteobacteria	Gammaproteobacteria	Cellvibrionales	Cellvibrionaceae	Cellvibrionaceae	Cellvibrionaceae	ASV3010	TACGGAGGGTCCAAGCGTTAATCGGAATTACTGGGCGTAAAGCGCGCGTAGGCGGTTATTTAAGCTAGATGTGAAAGCCCCGGGCTCAACCTGGGAACTGCATTTAGAACTGGGTAACTAGAGTGCAGCAGAGGATAGTGGAATTTCTAGTGTAGCGGTGAAATGCGTAGATATT
2.824311619	2.033286282	0.638238053	3.185780403	0.001443641	0.006203146	Bacteria	Bacteroidota	Bacteroidia	Flavobacteriales	Flavobacteriaceae	Winogradskyella	damuponensis	ASV1005	TACGGAGGATCCAAGCGTTATCCGGAATCATTGGGTTTAAAGGGTCCGTAGGTGGATAATTAAGTCAGGGGTGAAAGTTTGCAGCTTAACTGTAAAATTGCCTTTGATACTGGTTATCTTGAATTATTGTGAAGTGGTTAGAATATGTAGTGTAGCGGTGAAATGCATAGATATT
6.461302704	-2.369372853	0.752948592	-3.14679233	0.001650722	0.006957669	Bacteria	Proteobacteria	Alphaproteobacteria	Rhodobacterales	Rhodobacteraceae	Sulfitobacter	Sulfitobacter	ASV20	TACGGAGGGGGTTAGCGTTGTTCGGAATTACTGGGCGTAAAGCGTACGTAGGCGGATCAGAAAGTAGGGGGTGAAATCCCAGGGCTCAACCCTGGAACTGCCTCCTAAACTCCTGGTCTTGAGTTCGAGAGAGGTGAGTGGAATTCCAAGTGTAGAGGTGAAATTCGTAGATATTTGGAGGAACACCAGTGGCGAAGGCGGCTCACTGGCTCGATACTGACGCTGAGGTACGAAAGTGTGGGGAGCAAACAGG
15.26577385	2.578201536	0.820189047	3.143423512	0.00166984	0.006957669	Bacteria	Bacteroidota	Bacteroidia	Flavobacteriales	Flavobacteriales	Flavobacteriales	Flavobacteriales	ASV767	TACGGAGGATCCAAGCGTTATCCGGATTTATTGGGTTTAAAGGGTCCGTAGGCGGGAAATTAAGTCAGTGGTGAAATCCTACAGCTCAACTGTAGAACTGCCATTGATACTGGTTTTCTTGAGTGTAGTTGAGGTGGGCGGAATATGTCATGTAGCGGTGAAATGCATAGATATG
2.775694158	1.998367507	0.637552454	3.134436224	0.001721847	0.007067282	Bacteria	Bacteroidota	Bacteroidia	Sphingobacteriales	NS11-12_marine_group	NS11-12_marine_group	NS11-12_marine_group	ASV899	TACGGAGGATCCAAGCGTTGTCCGGATTTATTGGGTTTAAAGGGTGCGTAGGCGGGCTAATAAGTCAGTGGTGAAAGCCTATAGCTTAACTATAGAATTGCCATTGAAACTGTTAGTCTTGAGTTATGTTGAGGTGGATGGAATGTATCATGTAGCGGTGAAATGCTTAGATATG
2.83505929	2.015335072	0.648648109	3.106977486	0.001890108	0.007643819	Bacteria	Proteobacteria	Gammaproteobacteria	Cellvibrionales	Cellvibrionaceae	Pseudoteredinibacter	Pseudoteredinibacter	ASV3748	TACGGAGGGTGCAAGCGTTAATCGGAATTACTGGGCGTAAAGCGCGCGTAGGCGGTTTGTTAAGCTAGCTGTGAAATCCCAGGGCTCAACCTTGGAATTGCAGTTAGAACTGGCAGGCTAGAGTACAGCAGAGGATAGTGGAATTTCTAGTGTAGCGGTGAAATGCGTAGATATT
2.758471606	1.97636091	0.637458742	3.100374628	0.00193276	0.00770303	Bacteria	Bacteroidota	Bacteroidia	Bacteroidia	Bacteroidia	Bacteroidia	Bacteroidia	ASV5440	TACGGAGGGTGCAAGCGTTATCCGGATTTATTGGGTTTAAAGGGTCCGTAGGCGGACTAGTAAGTCAGTGGTGAAAGCCTTCGGCTTAACCGGAGAACTGCCATTGATACTGCTAGTCTTGAGTTCGGTTGAAGTGGGCGGAATATGTGGTGTAGCGGTGAAATGCATAGATATC
8.225831323	2.312464414	0.756155894	3.058184735	0.002226823	0.008625017	Bacteria	Bacteroidota	Bacteroidia	Flavobacteriales	Crocinitomicaceae	Crocinitomix	Crocinitomix	ASV102	TACGGAGGGTCCAAGCGTTATCCGGAATCATTGGGTTTAAAGGGTTCGCAGGCGGTTTAATAAGTCAGTGGTGAAATCTCGGGGCTCAACCTCGAAACTGCCATTGATACTGTTAGACTTGAATACAGTTGGAGTAGGCGGAATGTGTAGTGTAGCGGTGAAATGCTTAGATATT
7.874633212	2.178865165	0.711648044	3.061717353	0.002200712	0.008625017	Bacteria	Desulfobacterota	Desulfobacterota	Desulfobacterota	Desulfobacterota	Desulfobacterota	Desulfobacterota	ASV2027	TACGGGGGGTGCAAGCGTTGTTCGGAATTATTGGGCGTAAAGCGGGCGTAGGCGGTCCAGTAGGTTGAATGTGAAATCCCGGGGCTTAACCCCGGAACTGCGTTCAAAACCCCTGGACTTGAATACGAGAGAGGGTTGTGGAATTGTCAGTGTAGAGGTGAAATTCGTAGATATT
2.89131962	-2.136123777	0.702683032	-3.039953547	0.002366146	0.009037365	Bacteria	Proteobacteria	Gammaproteobacteria	Cellvibrionales	Cellvibrionaceae	Cellvibrio	Cellvibrio	ASV321	TACGAGGGGTGCAAGCGTTAATCGGAATTACTGGGCGTAAAGCGTACGTAGGTGGTTTGTTAAGCTAGCTGTGAAATCCCCGGGCTCAACCTGGGAATTGCAGTTAGAACTGGCAAGCTAGAGTAGGGTAGAGGGGTGTGGAATTCCAGGTGTAGCGGTGAAATGCGTAGATATC
2.958229487	-1.967371738	0.650470945	-3.024534382	0.002490162	0.009306359	Bacteria	Proteobacteria	Alphaproteobacteria	Thalassobaculales	Nisaeaceae	Nisaea	denitrificans	ASV1363	TACGGAGGGGGCAAGCGTTGTTCGGAATTACTGGGCGTAAAGGGCGTGTAGGCGGCGGTTTTAGTCAGGCGTGAAAGCCCGGGGCTCAACCTCGGAATAGCGCTTGATACTGAACTGCTTGAGACCGGAAGAGGGTAGTGGAATTCCCAGTGTAGA
3.024879794	2.118405841	0.700802955	3.022826641	0.002504257	0.009306359	Bacteria	Bacteroidota	Bacteroidia	Flavobacteriales	Flavobacteriaceae	Flavobacterium	Flavobacterium	ASV5079	TACGGAGGATCCAAGCGTTATCCGGAATCATTGGGTTTAAAGGGTCCGTAGGCGGGCTTATAAGTCAGTGGTGAAATCTCCCAGCTCAACTGGGAAACTGCCATTGATACTGTAGGTCTTGAATTATTAGGAAGTAACTAGAATATGTAGTGTAGCGGTGAAATGCTTAGATATT
2.720656364	1.937837774	0.644509841	3.00668454	0.002641137	0.009602223	Bacteria	Planctomycetota	OM190	OM190	OM190	OM190	OM190	ASV4196	TACGGAGGGCGCAAGCGTTGTTCGGAATCACTGGGCATAAAGAGCATGTAGGCGGTCTATTAAGTCGGATGTGAAAGCCCTCGGCCCAACCGGGGAACTGCATTCGATACTGGTAGACTAGAGGACAGGAGGGGTGAGTGGAACTTCAGGTGGAACGGTGAAATGTGTAGATATC
2.825950121	-2.096834232	0.697725824	-3.005240971	0.002653705	0.009602223	Bacteria	Bacteria	Bacteria	Bacteria	Bacteria	Bacteria	Bacteria	ASV10362	TACAGGGAGACTAAGTGTTATTCATCATTACTGGGTGTAAAGGGCACGTAGGCGGTTTATTAAGTTTTGAGTAAAAGCCCAAGGCTAAACTTTGGAAATGCTTAAAATACTGATAAACTTGAGTTTTTATAGAGGATAGTGGAATTTCTAGTACAGAGGTGGAATTCGTTATAAT
2.792694972	-1.924858917	0.64231382	-2.996757747	0.002728675	0.009745266	Bacteria	Proteobacteria	Alphaproteobacteria	Rhizobiales	Rhizobiaceae	Lentilitoribacter	Lentilitoribacter	ASV752	TACGAAGGGGGCTAGCGTTGTTCGGAATTACTGGGCGTAAAGCGTACGTAGGCGGATTAGAAAGTATGGGGTGAAATCCCAGGGCTCAACCCTGGAACTGCCTCATAAACTCCTAATCTTGAGTTCGAGAGAGGTGAGTGGAATTCCGAGTGTAGAGGTGAAATTCGTAGATATT
2.832644441	1.996641508	0.66759278	2.990807522	0.002782408	0.009809772	Bacteria	Bacteroidota	Bacteroidia	Flavobacteriales	NS9_marine_group	NS9_marine_group	NS9_marine_group	ASV352	ATCCGGATTTATTGGGTTTAAAGGGTCCGTAGGCGGAATTTTAAGTCAGTGGTGAAAGCCTGCAGCTCAACTGTAGAACTGCCATTGATACTGAAATTCTTGAATATATATGAAGTGGGCGGAATGCGTCATGTAGCGGTGAAATGCACAGATATGACGCAGAACACCAATTGCGAAGGCAGCTCACTAATGTATTATTGACGCTGAGGGACGA
